# Species boundaries among extremely diverse and sexually dimorphic *Arrenurus* water mites (Acariformes: Hydrachnidiae: Arrenuridae)

**DOI:** 10.1101/2021.04.04.438411

**Authors:** Mariusz Więcek, Łukasz Broda, Heather Proctor, Miroslawa Dabert, Bruce P. Smith, Jacek Dabert

**Author notes:** E-mail addresses (Łukasz Broda) (Heather Proctor), (Miroslawa Dabert), (Bruce P. Smith), (Jacek Dabert).

## Abstract

*Arrenurus* (Arrenuridae) is the most species-rich genus of mites with about 950 named species that inhabit standing, and to a lesser extent, running water habitats around the world. To date, distinguishing species of *Arrenurus* has been based on male reproductive morphology. Here, we use morphological and molecular approaches to examine species boundaries among 42 named species of *Arrenurus*, including four named species that have colour variants (red and green *A. americanus*, and red and blue *A. intermedius, A. manubriator* and *A. apetiolatus*), and two unnamed morphospecies. In this study, we examine male genital structures with the use of SEM techniques, and apply mitochondrial (COI barcode region) and nuclear (28S rRNA) gene fragments to test whether male morphology reflects species boundaries in *Arrenurus* assessed by molecular analyses. Our results reveal that male reproductive morphology parallels species boundaries as judged by molecular data. We discuss the cases of genetically poorly diversified, yet morphologically clearly defined named species. Moreover, we show that based on the species we examined, colour morphs within otherwise morphologically similar specimens represent within-species variation and, in the absence of other diagnostic traits, colour itself can be misleading in distinguishing species. Our outcomes on molecular taxonomy of *Arrenurus* provide a background for testing hypotheses about speciation rate in water mites.
