## Supplementary material for "Species boundaries among extremely diverse and sexually dimorphic *Arrenurus* water mites (Acariformes: Hydrachnidiae: Arrenuridae)": Table S1

### Sheet: MatrixOutput
		1	2	3	4	5	6	7	8	9	10	11	12	13	14	15	16	17	18	19	20	21	22	23	24	25	26	27	28	29	30	31	32	33	34	35	36	37	38	39	40	41	42	43
1	A. (Arr.) americanus (red)	n/c	0.375045	2.60543	2.57311	2.72089	2.10971	2.11446	2.68651	2.04205	2.9153	1.07809	2.69462	2.57691	2.35948	3.32194	2.99789	3.9222	3.14922	3.35228	2.4236	3.91432	3.2657	3.28943	2.9964	3.88261	4.09266	2.96724	3.30496	3.89657	3.20521	2.87419	3.07104	3.16729	2.76632	3.05762	3.27132	3.13735	3.14043	3.16355	2.95385	2.65042	2.69478	3.41921
2	A. (Arr.) americanus (green)	0.801809	0.09±0.09	2.70228	2.59686	2.67337	2.20609	2.10338	2.7049	2.13359	2.85555	1.08439	2.64294	2.6207	2.38853	3.36791	2.89872	3.83451	3.24929	3.39247	2.39007	3.85154	3.28864	3.31036	3.02937	3.81127	4.01632	3.00122	3.26057	3.8295	3.08757	2.85372	2.95789	3.1109	2.82202	3.1355	3.21665	3.10303	3.17345	3.14342	2.93737	2.71163	2.74049	3.40235
3	A. (Arr.) bleptopetiolatus	18.9748	19.938	0.05±0.05	2.39924	2.69531	1.86947	2.86716	2.47091	2.48206	2.56334	2.43678	2.59174	2.48159	1.77952	3.53654	2.86499	4.7641	3.2588	3.16439	2.44229	4.00424	4.14313	4.19782	2.80866	3.81698	4.31181	3.03708	3.2634	4.00036	3.52921	3.19559	3.32742	3.14791	3.02139	3.10037	3.02792	3.25188	2.8376	2.75627	2.64862	2.68345	2.5447	3.28812
4	A. (Arr.) bruzelii	19.3037	19.6006	18.2095	2.09±0.54	2.04669	2.58408	2.52508	2.30823	2.56496	2.29751	2.39161	2.30539	2.11725	2.4528	2.91709	2.00721	3.96902	3.39005	3.19098	2.25104	3.53505	3.49051	3.38992	2.94213	3.52044	3.62895	3.00322	3.26836	3.48204	3.79706	2.86057	2.59344	3.26362	2.88184	2.32854	2.52184	2.86808	2.90105	2.63715	2.56463	2.78644	2.72335	3.02316
5	A. (Arr.) cuspidifer	19.7236	19.3595	20.4781	14.1902	n/c	2.63188	2.50277	2.5174	2.4873	2.30065	2.62637	2.24238	2.18869	2.50044	3.28941	2.13302	3.79471	3.41084	2.99669	2.46803	3.41553	3.21979	3.15042	2.97012	3.2966	3.52419	3.31604	3.18661	3.41418	3.29328	2.47229	2.36526	3.21169	3.03247	2.70655	2.6606	2.87052	2.84998	3.01687	2.63424	2.83494	2.53744	3.13699
6	A. (Arr.) fissicornis	15.1456	15.9903	11.6222	19.914	18.8082	0.87±0.33	2.62655	2.41815	2.41266	2.45564	2.20404	2.44412	2.46654	1.39964	3.3272	2.38647	4.26613	3.17029	3.21772	2.61827	3.75903	3.78962	3.68583	2.89781	3.67561	3.72972	2.92957	3.0866	3.7168	2.75322	2.62498	2.92287	3.26761	2.95771	2.73614	3.21364	2.71109	3.17493	2.89858	2.36489	2.42897	2.47732	3.33469
7	A. (Arr.) hungerfordi	14.8926	14.7111	21.0652	18.68	18.0931	19.4041	0.38±0.23	2.49288	2.10224	2.62292	2.39826	2.47966	2.41166	2.60345	3.17034	2.64012	3.76504	3.78602	3.67125	2.73354	3.77734	3.40917	3.46702	3.1452	3.69194	3.31527	3.39117	3.48079	3.76815	3.59038	2.82867	2.78033	3.02751	3.0392	2.68482	2.9985	2.97044	2.74857	2.80994	2.64671	2.64227	2.58186	3.37399
8	A. (Arr.) magnicaudatus	21.2276	21.5103	18.2483	17.73	18.3948	17.7846	19.6975	0±0	2.31962	2.04184	2.47734	2.34399	2.33371	2.33206	3.22773	2.67121	4.82209	3.18196	3.3468	2.44366	3.59367	3.78269	3.82397	2.92845	3.61549	3.45863	3.02748	3.0198	3.63884	3.20752	3.293	2.97663	3.41025	2.95791	2.62989	2.6328	3.30923	2.29081	2.71969	2.66298	2.69019	2.76903	3.7007
9	A. (Arr.) gennadus	13.8426	14.8353	18.2827	19.3036	18.0089	17.989	13.9876	17.6477	n/c	2.57759	2.19245	2.67523	2.19776	2.56653	3.07097	2.81892	4.47292	2.67052	3.39151	2.45811	3.61949	3.39235	3.37124	2.88853	3.60228	3.81164	2.77477	3.22931	3.60988	3.62688	2.97637	2.91683	3.21994	2.98873	2.63213	2.94747	3.05773	2.94131	2.91206	2.9936	2.76294	2.91996	3.47697
10	A. (Arr.) maryellenae	22.541	22.1553	18.301	17.2915	17.2616	18.1124	19.5189	14.3457	18.6731	n/c	2.57705	2.08838	2.27119	2.65424	3.22079	2.72884	4.09508	3.31164	3.44024	2.44847	3.88015	3.58777	3.52624	3.41283	3.81099	3.76171	3.22454	3.5065	3.87166	3.26133	2.4421	2.37497	3.21973	3.04547	2.60995	2.65112	2.86958	2.66733	2.60354	2.64625	2.7063	2.65988	3.09263
11	A. (Arr.) mucronatus	5.0784	5.1183	18.202	17.9011	19.5952	16.1694	17.1972	19.2883	14.3091	19.8045	n/c	2.61125	2.48399	2.31909	3.58502	2.50298	3.95492	2.83566	3.06903	2.41782	3.68032	3.28381	3.34088	2.92003	3.663	4.02793	2.81647	3.27056	3.65726	3.0564	2.91594	2.79031	3.22398	2.62023	2.75099	3.2403	2.94445	2.79255	2.83947	2.81136	2.59147	2.62771	3.2732
12	A. (Arr.) planus	19.9636	19.5975	19.4595	16.8799	16.2632	18.0089	18.5681	17.7712	20.6759	14.9478	19.8415	n/c	1.88433	2.22931	3.42063	2.52219	4.54137	3.71395	3.17871	2.49902	3.72477	3.55681	3.59805	3.10141	3.70004	3.78204	3.36928	2.65322	3.71508	3.107	2.61136	2.92283	3.34603	3.12611	2.64743	2.60912	2.74578	2.68899	2.78505	2.68025	2.45348	2.65988	3.14744
13	A. (Arr.) pustulator	18.4991	18.7917	19.2399	15.1901	15.3017	18.5376	18.1583	17.3447	16.3525	16.3092	17.7353	12.791	1.34±0.5	2.19689	3.3597	2.59516	3.87876	3.58996	2.94928	2.3227	3.57499	3.32658	3.29159	3.26879	3.58668	3.54906	3.07336	3.58062	3.57116	3.27791	2.59965	2.76162	3.52159	3.15088	2.74009	2.52625	2.59192	2.7386	2.73247	2.74653	2.30094	2.57413	3.58275
14	A. (Arr.) reflexus	17.3289	17.5961	11.1119	18.5439	17.235	8.63221	18.9629	17.2095	19.3964	19.6471	17.3533	16.4595	15.8984	0.87±0.31	2.93873	2.45163	4.44878	2.89438	2.93524	2.45058	4.05953	3.80116	3.81119	2.76118	4.02981	4.11147	2.79291	2.7528	4.00271	2.62267	2.74673	2.96362	2.94144	3.10249	3.04865	3.03358	2.78338	2.89758	2.8521	2.44476	2.41003	2.50847	3.24789
15	A. (Arr.) robustus	25.7441	26.0823	27.5111	23.5387	24.2046	25.2395	24.8488	24.5349	23.3069	24.7447	28.6654	27.0731	24.7173	22.3724	0±0	3.27246	4.44147	3.28628	3.77124	3.72887	4.38812	4.02104	3.95756	3.51394	4.1887	4.3175	3.66433	3.49086	4.3971	3.9444	3.31851	3.40016	3.30003	3.68694	3.23753	3.16399	3.46111	3.03836	3.25855	3.19537	3.10489	3.53526	3.62202
16	A. (Arr.) tricuspidator	22.9228	22.1782	20.2713	13.4995	14.3537	17.7077	19.624	19.9352	21.5842	20.8875	19.6903	18.1982	19.0746	18.1344	24.6842	0.37±0.22	4.19527	3.41744	3.12376	2.5278	3.66573	3.60849	3.60983	2.81631	3.6493	3.59563	3.13233	2.88597	3.5966	3.02288	2.52858	2.57027	3.09363	2.82986	2.59209	2.74805	2.58035	2.98797	2.74659	2.43599	2.62578	2.83139	2.76285
17	A. (Meg.) apetiolatus (blue)	33.6017	32.6998	39.716	33.0345	32.0754	35.9614	32.9407	41.2659	37.5422	34.9878	33.123	38.9885	33.5265	37.346	39.0216	35.0956	0.59±0.21	4.22779	4.14396	3.88065	3.19884	3.08787	2.97642	3.86188	3.11871	3.34264	4.12867	5.1165	3.20065	4.00794	4.51826	4.05063	4.26803	4.13745	4.22248	4.46908	3.71854	4.94469	4.82509	4.15906	4.45157	4.53301	4.4086
18	A. (Meg.) cardiacus	23.816	24.3234	25.7791	26.6041	26.1075	24.9892	29.7634	25.0187	19.9691	25.9226	22.1057	29.3002	27.3453	22.7118	25.2854	27.2556	35.4959	n/c	3.40636	3.31357	3.73003	3.92991	3.79467	3.28644	3.89493	4.345	2.65466	2.86239	3.8045	3.22944	3.3775	3.31615	4.14124	3.20817	3.29759	3.92219	3.51016	3.5341	3.49331	3.62393	3.82989	3.70535	3.61835
19	A. (Meg.) cylindratus	26.0644	26.4223	26.0868	25.4534	23.3003	27.0074	29.0499	28.1356	27.5748	27.6278	24.2477	25.4901	22.8617	23.6906	31.3136	23.7179	34.5089	26.4316	0.63±0.27	2.8526	3.94619	4.14462	4.16855	2.90147	3.80429	3.95588	2.7699	2.48965	3.97717	2.68372	3.6168	3.66444	3.82504	3.53393	3.83308	3.3873	3.67865	3.46636	3.15852	3.73315	3.7056	3.21481	3.60104
20	A. (Meg.) globator	18.7916	18.4331	17.5775	17.1201	19.2727	20.0358	21.782	18.4125	18.7649	18.5389	19.0752	18.8203	17.5847	18.1639	29.6169	19.6151	33.6912	26.2168	23.2366	0±0	3.85865	3.53496	3.54925	3.32925	3.80272	3.9514	2.79625	3.48428	3.8356	3.25953	2.46678	2.72651	2.83362	3.07916	2.69231	2.5166	2.45001	2.99469	2.69353	2.93172	2.45516	2.43525	3.26572
21	A. (Meg.) intermedius (blue)	32.7696	32.298	33.8409	30.2975	29.0111	32.6208	31.8706	30.8867	31.2098	32.8811	31.0849	30.4231	29.3004	35.2386	37.7297	30.4051	25.2273	31.3601	32.6325	34.1991	0.22±0.15	2.86629	2.79346	3.77886	0.548467	1.76884	3.85095	3.5838	0.437632	4.27038	3.72898	3.62365	4.00744	3.74667	3.84901	4.02994	3.79502	3.86893	4.19038	4.08288	4.14344	3.92511	3.64286
22	A. (Meg.) manubriator (blue)	27.0845	27.3924	34.675	29.009	26.5713	32.3953	28.9479	32.159	28.2891	30.367	27.544	30.7214	27.5771	32.5798	34.409	30.5488	24.7207	31.988	33.8476	29.6799	23.1023	0.1±0.1	0.436928	3.7969	2.78657	2.64852	3.52836	4.20374	2.81549	4.04043	3.58344	3.35334	4.30108	4.11592	3.5758	3.82315	3.6455	4.12277	3.88554	3.79953	4.08999	3.90755	4.08492
23	A. (Meg.) manubriator (red)	27.3285	27.6397	35.2656	28.1282	25.9681	31.6288	29.4557	32.7161	28.0386	30.0982	28.0386	31.243	27.3362	32.7185	33.8327	30.6812	23.7513	30.8866	33.9946	29.8079	22.232	0.985876	0.05±0.05	3.75677	2.75593	2.66914	3.52636	4.18274	2.77365	4.1033	3.47542	3.31723	4.23712	3.93502	3.48704	3.7939	3.51574	4.16799	3.93067	3.79848	4.06329	3.93643	4.05435
24	A. (Meg.) mediorotundatus	23.2621	23.5706	22.6599	23.4138	23.0464	23.1526	25.1995	23.8386	22.532	28.0395	22.4618	25.8253	26.4296	21.8244	27.7291	22.0939	31.7516	26.3653	23.041	27.0077	32.4162	31.9275	31.7909	n/c	3.67577	3.7308	2.91868	3.03715	3.73742	3.27362	3.3736	3.16048	3.17224	2.78852	3.10755	3.13178	3.30663	2.9714	3.13038	3.10615	3.26899	3.18902	2.99368
25	A. (Meg.) megalurus	32.7161	32.2452	32.3071	30.2418	28.0073	31.9454	31.2028	30.6262	30.5528	31.7909	31.0249	30.1627	29.0441	34.9629	35.656	30.1517	24.8196	31.9484	31.1321	33.5063	1.58008	22.4566	21.8922	31.3209	n/c	1.7304	3.9666	3.60891	0.415356	4.32865	3.70526	3.52308	3.90959	3.68804	3.90107	3.86308	3.80402	3.71751	4.15691	3.91097	4.09983	3.83645	3.6419
26	A. (Meg.) marshallae	35.5864	35.0906	36.707	30.6078	30.9124	33.2993	29.5221	30.1959	33.034	31.6239	35.0822	31.6396	31.2142	35.8498	37.4961	30.2716	27.5401	35.7501	33.9425	35.4463	12.2016	20.3092	20.6998	32.615	11.8368	n/c	3.63096	3.52436	1.71192	4.18887	3.90587	3.49116	3.59584	3.98006	3.59914	3.96866	3.69644	3.57121	3.7129	3.51077	3.81443	3.86989	3.89871
27	A. (Meg.) scutiliformis	23.3839	23.6763	24.5999	24.1392	25.1082	24.958	27.1842	24.64	21.4127	26.52	22.1261	26.3887	24.0571	22.2747	28.9415	25.2898	34.4572	20.5883	21.8386	22.0171	33.3518	30.0907	29.9585	23.1446	33.9426	31.3089	n/c	2.61348	3.84637	3.06418	3.02805	3.20607	2.95461	3.46435	3.82938	3.15365	3.04538	3.5693	2.96752	3.22656	3.27467	3.56695	3.42612
28	A. (Meg.) securiformis	25.4532	25.0451	26.03	26.2319	25.362	24.56	28.1613	24.7633	25.9768	28.1137	25.044	20.7977	28.1266	21.8389	28.4895	23.1616	42.4247	21.3896	18.4008	29.0997	29.15	34.4784	34.3271	24.4417	29.4982	29.5579	21.0799	0.98±0.35	3.602	2.95663	3.40387	3.40919	3.21795	3.51832	3.39836	3.20679	3.03091	3.07834	2.80186	3.56183	3.2232	3.51464	3.2489
29	A. (Meg.) intermedius (red)	32.7161	32.2452	33.5733	29.4543	28.759	32.353	31.6096	31.0249	30.9472	32.615	31.0249	30.1627	29.0441	34.6142	37.4402	29.3629	25.5692	31.5254	32.793	33.9184	0.994434	22.7997	22.2295	31.7376	0.948767	11.8368	33.0856	29.0973	n/c	4.41166	3.78374	3.62596	4.06732	3.7408	3.83413	3.99563	3.84708	3.76444	4.21881	4.05567	4.1405	3.96005	3.69814
30	A. (Meg.) wardi	26.1991	25.4145	28.5719	30.3364	26.3412	22.9346	30.0056	25.2036	29.8023	26.5536	24.8958	24.395	26.9347	21.5975	31.0202	24.5855	33.9469	25.4548	21.3931	26.7554	37.2963	33.6788	34.263	27.0881	37.249	37.0291	24.8618	23.8636	38.195	0.89±0.33	3.42255	3.65623	3.801	3.48704	3.58133	3.77869	3.52787	3.89252	2.96295	3.56343	3.4554	3.20402	3.36508
31	A. (Mic.) albator	23.7996	23.4892	25.2207	23.057	18.1531	21.0694	23.1222	25.8559	23.0141	18.7916	23.4169	21.4127	20.0588	21.5012	25.7871	19.2502	38.2901	26.7834	29.0228	18.5698	31.6096	30.2228	29.2336	26.2358	31.6733	34.0262	24.0156	28.2375	32.0764	28.9853	0±0	2.10195	3.02583	3.05614	2.73908	2.64839	2.50462	3.37797	2.68632	2.6148	2.77603	2.61949	3.15067
32	A. (Mic.) crassicaudatus	25.8531	24.7987	27.3032	21.1355	18.9922	24.0309	22.4166	24.4855	23.55	18.192	23.4714	24.0254	22.043	23.9182	27.1744	20.1743	35.271	27.6705	31.1484	21.6128	30.351	28.5578	28.3625	26.6058	29.8248	29.0306	27.1566	29.2711	30.6083	31.1167	14.8368	0.95±0.43	2.68983	2.92032	2.44058	2.63695	2.69005	2.8168	2.6536	2.55862	3.0957	3.06661	2.81461
33	A. (Mic.) fimbriatus	25.5046	25.0942	25.0022	26.3453	25.932	27.5	24.8435	28.261	26.3792	25.7262	26.1952	27.4147	29.2282	24.0946	26.106	24.5646	35.4161	33.2748	31.9559	22.972	34.112	36.5683	36.4824	25.8253	33.7272	31.5883	23.4892	26.8366	34.599	31.6239	24.0156	20.1111	0.38±0.27	3.27613	2.79196	3.00952	2.84578	3.11323	2.97568	2.63997	3.01089	3.11062	2.70968
34	A. (Miu.) biscissus	21.8922	22.6176	24.1687	22.248	23.9229	23.9725	24.1163	23.4169	22.6104	24.1509	20.8165	25.8253	25.6858	24.4434	29.3446	22.4109	34.5094	26.1756	28.8035	24.6143	30.8553	35.0798	33.5962	22.3009	30.8043	33.3841	27.8937	29.8901	31.2118	29.0192	24.3909	23.4605	26.7706	0±0	2.66901	2.68826	2.98879	2.49442	2.68327	2.70722	3.23244	3.18096	2.95063
35	A. (Miu.) cf. inexploratus	24.376	25.1476	24.5892	18.3669	21.2965	21.4594	21.5223	20.3814	20.9659	21.5934	22.2295	21.6709	22.1998	24.1597	25.9764	20.2117	35.5623	25.0678	31.45	20.8723	32.5122	29.0893	28.5047	23.6133	32.7831	30.4381	31.2834	28.2758	32.3778	28.6565	20.7867	18.8511	23.0963	20.7088	n/c	2.80624	2.82908	2.65735	2.63456	2.66634	2.62599	3.08277	3.15195
36	A. (Miu.) lyriger	27.0255	26.6927	24.6921	20.8081	21.1961	25.9401	25.6537	21.6913	23.5869	21.2276	26.2682	21.1391	20.7413	23.9799	26.3365	21.572	37.6244	31.2374	27.7282	19.9642	34.7713	31.7125	31.5803	25.3845	33.2299	33.537	26.1091	26.7441	34.4941	31.284	21.0017	20.0692	23.6607	21.5251	22.3719	n/c	2.52853	2.56494	2.53019	2.25923	2.85858	2.88526	3.1615
37	A. (Miu.) perforatus	25.568	25.3457	25.9878	21.9542	22.6775	21.3802	23.6373	26.5455	24.6679	22.6535	23.6848	22.0568	20.5634	22.4602	26.8586	20.7767	31.1156	28.6507	29.2834	18.6944	32.3296	31.0071	29.5839	27.9279	32.5934	32.0208	24.9827	25.1616	33.0112	28.6101	19.4144	20.7094	23.8145	24.3053	21.4397	20.4013	1.13±0.45	2.68562	2.49811	2.40351	2.73622	2.76258	3.15145
38	A. (Miu.) sinuator	24.8653	25.3659	22.4098	23.7615	22.7861	24.1649	22.2153	17.7252	23.5042	21.633	23.0753	21.4187	22.2233	22.5605	23.9754	23.1587	41.7581	28.8905	29.0198	24.2888	33.0627	35.539	36.1169	24.7017	31.6733	31.6905	29.5453	24.6194	31.6733	31.7834	26.6524	23.504	24.7799	18.874	21.4121	19.9444	21.0397	0.41±0.21	2.73349	2.35879	2.94369	3.09951	3.56628
39	A. (Miu.) sp. 1	25.8559	25.6317	21.7594	20.7763	23.808	23.6392	23.309	21.3734	23.2621	20.6727	22.9144	22.3956	22.7933	23.6554	26.1054	21.6145	39.6711	27.3431	26.579	21.494	35.4749	32.746	33.319	23.9176	34.7581	31.2746	24.0651	22.9245	35.65	24.3257	21.6305	20.7525	23.7084	21.4377	19.5952	20.8424	19.9144	21.4936	0.25±0.18	2.53864	2.86738	2.60547	2.92761
40	A. (Miu.) setiger	24.4937	24.1794	21.6988	20.1311	20.7265	19.5593	21.8501	21.3159	24.3356	21.6041	22.4575	21.1324	22.485	19.8532	26.374	19.2085	35.1743	29.9917	30.4125	24.2507	35.3266	33.9547	34.0877	25.319	34.1818	30.7241	27.6079	29.6314	35.0506	30.542	21.3878	21.2637	20.7675	21.1848	21.0403	16.8113	19.3337	18.3898	20.7932	1.28±0.35	2.64958	2.44231	3.01511
41	A. (Tru.) cf. truncatellus	20.8703	21.5766	20.5384	21.5803	21.5504	18.7884	19.7038	21.6305	21.2965	20.8703	21.1136	19.0016	18.0052	18.1266	22.8941	19.9003	36.9168	31.2994	30.7324	19.3105	36.1363	33.781	33.8595	26.7143	35.7502	33.4129	27.0982	26.4269	36.1936	29.3885	22.1586	24.7064	23.0087	26.5586	21.1961	22.0958	21.2813	23.0087	23.8386	20.9036	n/c	2.48623	3.37007
42	A. (Tru.) sp. 2	20.7867	21.0803	20.2143	21.6314	19.921	20.3114	19.4835	21.257	23.0464	20.8723	20.4178	19.8415	20.3242	19.7195	28.9385	22.1516	39.2643	30.1149	25.8783	18.9532	34.1033	33.6407	33.782	25.2207	33.4066	34.7217	28.8816	27.1975	34.2637	25.6026	21.5251	24.9966	25.668	26.4771	24.1702	23.8386	22.6504	24.8221	21.5504	19.9028	19.2351	0±0	3.58311
43	A. (Tru.) stecki	27.3104	27.1535	26.0221	24.6676	24.9385	26.7966	27.2116	28.2244	28.1325	24.2065	25.7304	25.1808	28.9401	25.4675	29.5695	21.2514	36.7205	29.8798	28.6952	26.7769	30.9709	35.3068	35.0763	23.1209	31.2285	33.0722	27.25	26.1958	31.6351	27.9844	25.0406	22.1969	19.2416	24.2935	24.2738	25.0948	25.1805	28.7007	23.5954	24.0872	27.4684	28.4828	0.36±0.15

### Sheet: Caption
Table. Estimates of Evolutionary Divergence over Sequence Pairs between Groups
The number of base substitutions per site from averaging over all sequence pairs between groups are shown. Standard error estimate(s) are shown above the diagonal. Analyses were conducted using the Kimura 2-parameter model [1]. The rate variation among sites was modeled with a gamma distribution (shape parameter = 1). This analysis involved 125 nucleotide sequences. Codon positions included were …
1. Kimura M. (1980). A simple method for estimating evolutionary rate of base substitutions through comparative studies of nucleotide sequences. Journal of Molecular Evolution 16:111-120.
2. Kumar S., Stecher G., Li M., Knyaz C., and Tamura K. (2018). MEGA X: Molecular Evolutionary Genetics Analysis across computing platforms. Molecular Biology and Evolution 35:1547-1549.
Disclaimer: Although utmost care has been taken to ensure the correctness of the caption, the caption text is provided "as is" without any warranty of any kind. Authors advise the user to carefully check the caption prior to its use for any purpose and report any errors or problems to the authors immediately (www.megasoftware.net). In no event shall the authors and their employers be liable for a…
