## Supplementary material for "Species boundaries among extremely diverse and sexually dimorphic *Arrenurus* water mites (Acariformes: Hydrachnidiae: Arrenuridae)": Table S2

### Sheet: MatrixOutput
		1	2	3	4	5	6	7	8	9	10	11	12	13	14	15	16	17	18	19	20	21	22	23	24	25	26	27	28	29	30	31	32	33	34	35	36	37	38	39	40	41	42	43	44	45	46	47
1	A. (Arr.) americanus (red)	n/c	0	0.943114	1.15575	1.14772	0.961116	0.924034	0.15072	0.891868	0.151403	0.912049	0.94322	1.03661	1.05417	2.09361	1.64479	1.77381	1.26129	2.00615	2.01871	2.03783	2.13618	1.61668	2.00257	2.02747	1.70237	1.68905	1.63179	1.53355	1.57004	1.64323	1.63366	1.52108	1.76609	1.49956	1.63499	1.63579	1.52486	1.15215	1.5885	1.25711	1.59117	1.16798	0.636229	2.06514	1.67328	1.70656
2	A. (Arr.) americanus (green)	0	n/c	0.95699	1.16516	1.15992	0.975986	0.937186	0.150525	0.905554	0.151206	0.920829	0.958536	1.0349	1.07001	2.09477	1.63697	1.7733	1.27453	2.00597	2.01836	2.04928	2.14493	1.60941	2.003	2.02829	1.68955	1.68099	1.62157	1.54751	1.58278	1.64658	1.63556	1.52853	1.76972	1.51054	1.64462	1.64845	1.53193	1.15034	1.57974	1.26696	1.5968	1.18129	0.635163	2.0664	1.66191	1.70974
3	A. (Arr.) bleptopetiolatus	5.27713	5.43663	0±0	1.10787	1.09138	0.312718	0.799568	0.945642	0.787101	0.950485	0.78871	0.217565	0.99675	1.01247	2.10419	1.51357	1.70177	1.11385	2.04649	2.05869	2.01214	2.12421	1.59386	2.04071	2.06983	1.53299	1.59611	1.49588	1.50439	1.52941	1.51987	1.63924	1.5401	1.80001	1.49437	1.65775	1.58787	1.51497	0.99761	1.57258	1.10756	1.49216	1.12772	0.867674	2.07811	1.5553	1.66771
4	A. (Arr.) bruzelii	7.66261	7.81776	7.30702	0±0	0.643939	1.10414	0.970617	1.16133	1.00956	1.1678	0.989705	1.10596	1.10663	0.854203	2.11152	1.73213	1.81884	1.48493	2.00146	2.01492	2.01745	2.09154	1.74759	1.98409	2.01368	1.66489	1.81092	1.7154	1.61373	1.64416	1.7002	1.74654	1.6285	1.86192	1.63909	1.72911	1.66602	1.60646	1.29658	1.65588	1.34312	1.65038	0.783509	1.08392	2.0878	1.77097	1.73021
5	A. (Arr.) cuspidifer	7.66261	7.81776	6.9739	2.65912	n/c	1.09001	0.970622	1.15213	1.01344	1.15848	0.966316	1.09446	1.15306	0.814351	2.07187	1.72265	1.80516	1.42794	1.96094	1.98878	2.02109	2.1072	1.75655	1.955	1.98956	1.68255	1.80469	1.71215	1.60681	1.64785	1.65701	1.70962	1.59023	1.75513	1.58821	1.6686	1.6397	1.56903	1.29014	1.62412	1.31267	1.59263	0.71967	1.07965	2.05215	1.71024	1.69406
6	A. (Arr.) fissicornis	5.60484	5.76451	0.616515	7.30837	6.97572	0±0	0.752949	0.96289	0.743011	0.967802	0.802026	0.309593	0.995642	1.02476	2.10381	1.52359	1.71719	1.13087	2.04342	2.05523	2.00966	2.1259	1.57778	2.03563	2.06415	1.54503	1.60493	1.50488	1.53154	1.5468	1.53618	1.63995	1.56032	1.81021	1.48162	1.67038	1.57056	1.53293	0.984335	1.60656	1.13422	1.5126	1.14603	0.88079	2.07996	1.55747	1.70188
7	A. (Arr.) magnicaudatus	5.46724	5.62286	3.64108	5.79235	5.80882	3.15224	n/c	0.924857	0.214319	0.929278	0.614784	0.796837	1.06732	0.958585	2.06422	1.58059	1.70221	1.19415	2.00976	2.01902	1.99347	2.03419	1.60335	1.99329	2.02204	1.58801	1.67501	1.57213	1.46485	1.48506	1.50502	1.57703	1.48193	1.72383	1.46459	1.60938	1.51802	1.4934	0.983115	1.60783	1.08317	1.45163	1.02654	0.880775	2.0388	1.61468	1.5962
8	A. (Arr.) gennadus	0.153846	0.15361	5.2687	7.64263	7.64263	5.59587	5.45394	n/c	0.893518	0	0.911934	0.947346	1.02264	1.05844	2.07762	1.62053	1.7565	1.26176	1.98685	1.99854	2.03026	2.12551	1.59068	1.98343	2.0113	1.67017	1.66204	1.60413	1.53248	1.567	1.63606	1.62042	1.51906	1.74952	1.49379	1.62741	1.63138	1.52004	1.13709	1.56117	1.25205	1.58717	1.17847	0.647534	2.0493	1.64516	1.69595
9	A. (Arr.) maryellenae	5.10972	5.26449	3.62161	6.26834	6.45099	3.13556	0.308821	5.09727	n/c	0.897711	0.609923	0.787341	1.05074	0.975442	2.0621	1.59818	1.7071	1.16178	1.99754	2.00644	1.99082	2.04143	1.61738	1.98385	2.01835	1.61077	1.68656	1.58964	1.48313	1.48724	1.53861	1.5995	1.49279	1.72744	1.49702	1.61344	1.53214	1.5049	0.991092	1.61895	1.0863	1.49201	1.0604	0.845517	2.03748	1.62758	1.6315
10	A. (Arr.) mucronatus	0.15456	0.154321	5.29407	7.68015	7.68015	5.62286	5.48033	0	5.12176	n/c	0.916616	0.952296	1.0281	1.0645	2.06405	1.60641	1.74663	1.25342	1.97171	1.98386	2.0237	2.12269	1.57681	1.96979	1.9953	1.66398	1.64778	1.59312	1.53044	1.56618	1.61764	1.6056	1.49982	1.72886	1.4899	1.60778	1.61617	1.50153	1.12514	1.55599	1.2438	1.56499	1.16908	0.650697	2.03595	1.63421	1.67843
11	A. (Arr.) pustulator	5.43649	5.59151	3.9432	6.08141	5.92012	4.10134	2.35232	5.42373	2.34336	5.44982	n/c	0.820438	1.06501	0.944801	2.04616	1.57875	1.671	1.14307	2.01644	2.02572	2.0051	2.06351	1.68549	2.00491	2.01377	1.59444	1.64666	1.56767	1.4373	1.45374	1.51691	1.60393	1.49003	1.67391	1.48357	1.60806	1.48947	1.48542	1.01914	1.58764	1.09727	1.50449	1.07718	0.891473	2.02055	1.61521	1.59581
12	A. (Arr.) reflexus	5.27751	5.43714	0.307634	7.30837	6.97572	0.6161	3.64085	5.26907	3.621	5.29445	4.26473	0±0	1.00086	1.01039	2.07479	1.52957	1.72456	1.14864	2.01862	2.03177	2.00787	2.08816	1.56856	2.011	2.04399	1.54981	1.61248	1.51231	1.5274	1.55159	1.53386	1.64787	1.56056	1.82457	1.50802	1.68149	1.60099	1.52851	1.00783	1.59053	1.12189	1.50841	1.13934	0.874261	2.05078	1.56859	1.68856
13	A. (Arr.) robustus	6.81731	6.80625	6.44917	7.52963	8.03223	6.44938	7.16109	6.63354	6.94805	6.66593	7.44568	6.44938	n/c	1.10948	2.06164	1.67215	1.80316	1.37301	2.02284	2.03794	1.99319	2.09329	1.5872	2.00303	2.03163	1.72085	1.74613	1.62298	1.6446	1.65881	1.72228	1.7294	1.63501	1.8689	1.60223	1.69868	1.67652	1.64682	1.2448	1.71076	1.30782	1.67788	1.17872	0.879931	2.0496	1.70301	1.6664
14	A. (Arr.) tricuspidator	6.31006	6.47197	5.95568	4.43711	3.95043	6.11512	5.46337	6.29986	5.60063	6.33057	5.42373	5.95739	7.50312	0±0	2.01621	1.63019	1.73304	1.41928	2.0191	2.03457	2.0506	2.06764	1.69666	2.01734	2.04929	1.60463	1.71652	1.61049	1.59363	1.59974	1.63274	1.76168	1.68395	1.7773	1.65044	1.66901	1.65978	1.62668	1.27234	1.57975	1.30137	1.59363	0.888652	1.01671	2.02734	1.64977	1.70362
15	A. (Meg.) apetiolatus (blue)	21.0656	21.0656	21.2323	21.8138	21.3818	21.4128	21.0963	20.8496	21.2132	20.5654	20.9679	20.7996	21.2355	20.5859	0±0	1.91715	2.05437	2.21359	1.31834	1.33437	1.35368	1.34901	1.95408	1.29619	1.27902	2.00901	1.97117	1.91578	1.88074	1.93645	2.03234	2.12642	2.15679	2.17199	2.09746	2.04817	2.08002	2.16092	2.11431	2.09971	2.03078	2.07787	2.05023	2.15432	0.218037	1.96539	2.18065
16	A. (Meg.) cardiacus	14.2682	14.0864	12.6248	15.9718	15.9976	12.7925	13.7512	13.8937	13.8828	13.5904	13.5004	12.9823	14.6817	14.2571	18.7629	n/c	0.891204	1.53421	1.94531	1.96133	1.83379	1.85981	0.809054	1.92069	1.94419	0.646741	0.623948	0.405027	1.41944	1.48943	1.46822	1.50683	1.38944	1.67497	1.352	1.52574	1.46929	1.31733	1.45009	1.17602	1.51898	1.50467	1.66939	1.6101	1.88784	0.616267	1.52425
17	A. (Meg.) cylindratus	15.7508	15.7508	14.6243	16.7449	16.9461	14.7953	14.8521	15.5543	14.7855	15.2522	14.7672	14.9895	16.3732	15.3586	20.7623	4.72169	n/c	1.59445	2.04538	2.05912	1.87821	1.89378	1.15986	2.02401	2.04895	0.9505	0.842563	0.883252	1.53886	1.56808	1.66301	1.63352	1.5682	1.69435	1.50497	1.59661	1.50003	1.54807	1.60935	1.39671	1.63086	1.654	1.74309	1.73975	2.02698	1.00541	1.57394
18	A. (Meg.) globator	9.02475	9.18082	7.27665	12.2588	11.8836	7.42933	7.98728	9.00289	7.60634	8.87595	8.1175	7.61136	10.4199	11.5111	23.2783	12.6614	13.3523	n/c	2.1714	2.17801	2.15922	2.21022	1.60143	2.16864	2.20331	1.58838	1.61905	1.50181	1.57256	1.58557	1.65866	1.66502	1.52863	1.75874	1.5118	1.7169	1.66587	1.5163	0.905401	1.59578	0.923866	1.63659	1.40989	1.19428	2.18856	1.57336	1.75534
19	A. (Meg.) intermedius (red)	20.6599	20.6599	21.2626	21.2023	20.7768	21.2292	20.4643	20.4462	20.5771	20.1591	20.977	20.8292	21.2405	20.6159	9.24162	18.9669	20.183	22.5868	n/c	0.148835	1.41319	1.41708	1.90576	0.268431	0.438156	1.94823	1.96119	1.90529	1.96486	1.99102	2.02016	2.03352	2.01564	2.17641	2.00792	1.98471	2.06589	1.96904	2.05191	1.95909	2.0346	2.06091	2.01773	2.03243	1.28927	1.96214	1.95645
20	A. (Meg.) intermedius (blue)	20.837	20.837	21.4397	21.378	21.1643	21.4056	20.6391	20.6228	20.7518	20.3366	21.1518	21.0055	21.4164	20.7918	9.40621	19.1409	20.3585	22.7673	0.154321	0±0	1.42826	1.43082	1.92136	0.303434	0.4667	1.96538	1.97815	1.9205	1.97862	2.00315	2.03435	2.04704	2.02714	2.19063	2.02019	1.9992	2.07612	1.98101	2.06119	1.96994	2.04365	2.0748	2.03549	2.04659	1.30426	1.97637	1.96372
21	A. (Meg.) manubriator (blue)	21.0267	21.2245	20.3657	21.768	21.9854	20.5441	20.6548	21.008	20.5607	20.7255	20.9554	20.3642	20.7623	21.8029	9.77058	17.0918	17.8263	22.3425	11.0041	11.1699	0±0	0.594329	1.93002	1.39876	1.39785	1.87542	1.89796	1.80143	1.94535	1.94263	1.90075	2.10794	2.01665	2.09193	1.99514	1.96028	2.09585	1.96438	2.04062	2.05297	2.00093	1.87024	2.06455	2.06218	1.35161	1.85884	2.11901
22	A. (Meg.) manubriator (red)	22.14	22.3407	21.919	22.4456	22.8871	22.0994	21.1067	22.1194	21.226	21.8385	21.6244	21.4806	22.2666	22.2621	9.93181	17.5264	18.4684	22.8308	11.1908	11.3566	2.18065	0±0	1.9027	1.39428	1.42109	1.92046	1.89944	1.83276	1.90225	1.89799	1.89999	2.13618	2.02406	2.11677	1.97709	1.95654	2.12645	2.00414	2.11732	2.08168	2.02415	1.87178	2.09752	2.13816	1.32293	1.88407	2.16503
23	A. (Meg.) mediorotundatus	13.896	13.7145	13.7368	15.9995	16.0122	13.5442	13.9573	13.5233	14.0883	13.2197	14.8419	13.353	13.9174	14.6583	18.3671	4.09179	7.40747	13.9658	17.9828	18.1554	18.3166	18.3488	n/c	1.87718	1.89392	0.912249	0.919821	0.808621	1.4766	1.55949	1.51529	1.49328	1.48958	1.6956	1.3669	1.5733	1.48811	1.37848	1.53642	1.25318	1.59474	1.50008	1.7495	1.5253	1.92489	0.906647	1.51343
24	A. (Meg.) megalurus	20.8157	20.8157	21.4163	21.1394	20.9267	21.3818	20.614	20.6016	20.7275	20.3161	21.1264	20.9827	21.1774	20.7691	9.04019	18.2959	19.7052	22.7451	0.46386	0.618424	10.7924	10.9776	17.3242	n/c	0.346997	1.91627	1.94653	1.87813	1.93823	1.98254	1.99797	2.01268	1.9974	2.16956	2.00205	1.95481	2.03904	1.95111	2.02077	1.97276	2.00245	2.03904	2.00395	2.02282	1.26967	1.93312	1.94207
25	A. (Meg.) marshallae	21.2467	21.2467	21.8497	21.5677	21.3531	21.8138	21.0395	21.0307	21.153	20.7462	21.3396	21.4128	21.6066	21.1973	9.02475	18.7066	20.1254	23.4162	1.24391	1.39921	10.7924	11.5143	17.7283	0.77233	n/c	1.93923	1.93604	1.8985	1.95168	1.99839	2.00814	2.03596	2.01802	2.18428	2.04369	1.97812	2.05274	1.97723	2.04934	2.01934	2.03027	2.04988	2.03118	2.05685	1.2524	1.95709	1.96948
26	A. (Meg.) scutiliformis	14.6689	14.474	12.6248	15.3801	15.6008	12.7925	13.5596	14.2798	13.6913	14.1588	13.5004	12.9823	15.2454	14.0644	19.7963	2.64079	5.20893	13.5684	18.9801	19.1545	17.9178	18.5377	5.06914	18.3083	18.7198	n/c	0.797002	0.584269	1.45874	1.4964	1.47657	1.54479	1.38968	1.6316	1.37017	1.46441	1.46643	1.3656	1.50607	1.20845	1.568	1.48329	1.63988	1.60264	1.97602	0.807116	1.49872
27	A. (Meg.) securiformis	15.2071	15.0231	13.7359	17.1621	17.1918	13.9051	14.882	14.8278	15.0114	14.5249	14.4092	14.0981	15.4556	15.416	19.1071	2.48551	4.7344	13.9689	18.9304	19.1032	17.4345	17.6665	5.23525	18.4655	18.67	3.91975	0±0	0.62585	1.52665	1.56275	1.59574	1.58315	1.49801	1.73709	1.44147	1.57498	1.5489	1.4829	1.56091	1.28096	1.62774	1.61745	1.74953	1.64853	1.94261	0.878433	1.57713
28	A. (Meg.) wardi	14.0644	13.8828	12.4256	15.7621	15.7861	12.5933	13.5503	13.6913	13.6812	13.3881	13.301	12.7819	14.0883	14.0541	18.9559	1.07714	4.56005	12.2701	18.7475	18.9207	16.8789	17.3106	4.09518	18.0803	18.4885	2.16714	2.64727	0±0	1.43953	1.51217	1.46663	1.55081	1.37316	1.66908	1.36748	1.48423	1.4823	1.3557	1.44874	1.21274	1.51436	1.50097	1.64732	1.58453	1.88569	0.586086	1.49479
29	A. (Mic.) albator	12.0502	12.2275	11.5208	13.301	13.3201	12.0406	11.3566	12.0406	11.4926	11.9236	10.7587	11.8734	14.2707	12.9823	18.1038	11.3071	13.1181	12.4475	19.7893	19.9646	18.5363	18.3026	12.209	19.1071	19.5237	11.6877	12.604	11.4824	n/c	0.417272	1.35157	1.18076	1.15973	1.38118	1.17368	1.27399	1.17715	1.16081	1.44317	1.37059	1.47928	1.37232	1.6208	1.53007	1.84519	1.49533	1.28776
30	A. (Mic.) crassicaudatus	12.6035	12.7819	11.7171	13.8828	13.9051	12.0502	11.5505	12.5933	11.6689	12.4782	11.2999	12.0708	14.2814	12.9937	18.7066	12.4153	13.6786	12.6253	19.9859	20.1613	18.7279	18.4945	13.3304	19.719	20.1401	12.4265	13.1622	12.5929	1.08213	n/c	1.4211	1.27943	1.23377	1.41158	1.24644	1.34228	1.19364	1.24296	1.48606	1.41215	1.51757	1.40767	1.65084	1.53203	1.90286	1.56845	1.3329
31	A. (Mic.) fimbriatus	14.0005	14.1588	12.31	15.4835	14.5249	13.0269	12.513	13.965	12.827	13.6603	12.4682	12.6676	15.4981	14.1365	20.0574	12.1667	15.1973	14.4491	20.0891	20.2645	18.8144	18.6395	12.6999	20.2415	20.4539	12.3568	13.3042	12.1792	10.5065	11.4244	n/c	1.37033	1.18578	1.44633	1.25845	1.32339	1.50659	1.07199	1.53862	1.44044	1.65094	0.625482	1.6806	1.60111	2.01819	1.47918	1.48701
32	A. (Miu.) biscissus	14.2919	14.2919	14.3447	15.9369	15.9369	14.4188	13.5331	14.0981	13.6626	13.7947	13.8531	14.4188	16.5489	15.9597	21.7297	12.879	14.9348	15.0611	20.5175	20.6911	21.0264	21.4385	12.5222	19.8307	20.2465	13.6228	14.0023	13.6228	8.95939	9.83991	11.139	n/c	1.28401	1.25202	1.18183	1.06403	0.932851	1.15983	1.58631	1.4402	1.6957	1.43615	1.72126	1.67186	2.10236	1.60389	1.28324
33	A. (Miu.) cf. inexploratus	12.6583	12.815	12.458	14.3045	14.2798	12.9823	12.1015	12.6253	12.2375	12.3211	12.2375	12.815	14.5113	14.6951	21.8467	10.9857	12.9823	12.497	21.015	21.191	20.5779	20.418	12.2386	20.318	20.7408	10.9665	12.0932	10.7921	7.80341	8.67715	8.38813	9.33292	n/c	1.42553	1.2013	1.27688	1.33255	0.583815	1.44037	1.26628	1.52377	1.2539	1.64061	1.48395	2.13021	1.41136	1.26954
34	A. (Miu.) lyriger	15.3705	15.528	16.2302	17.8379	16.6427	16.5036	15.0092	15.3284	15.3439	15.0241	14.5518	16.7073	18.0943	16.3008	22.5274	14.3698	14.7343	15.7788	22.3712	22.5507	20.993	21.397	14.9721	22.0878	22.5274	13.785	15.3439	14.3557	10.5032	11.0478	11.0126	9.02475	10.6658	n/c	1.25645	1.02823	1.31028	1.37473	1.65271	1.56781	1.714	1.52326	1.79408	1.73663	2.13586	1.63173	1.43231
35	A. (Miu.) perforatus	12.0429	12.2209	11.5129	14.0992	13.7361	11.327	11.553	12.0346	11.6884	11.9169	11.857	11.8654	13.9197	14.4641	21.397	10.4181	12.3959	11.9614	19.7603	19.934	19.2948	19.4836	10.7765	19.4941	20.3309	10.6089	11.1414	10.592	7.78497	8.47896	9.37907	8.12258	8.14728	8.71709	n/c	1.10174	1.22456	1.10132	1.35988	1.35717	1.51844	1.2932	1.5661	1.44831	2.06859	1.40292	1.29763
36	A. (Miu.) setiger	13.824	14.0049	14.341	15.7672	15.37	14.6089	13.7332	13.8102	13.6748	13.5053	13.8681	14.8048	15.8087	14.6349	20.8945	12.6039	14.0872	15.0064	19.7098	19.8846	19.194	19.1897	13.3751	19.0286	19.444	12.0507	13.1618	12.4063	9.4816	10.3812	9.65252	6.93271	8.8186	6.05076	7.13326	0±0	1.20124	1.22044	1.55311	1.47936	1.66427	1.36058	1.67241	1.61799	2.01843	1.56677	1.2971
37	A. (Miu.) sinuator	14.1313	14.3129	13.3715	15.0203	15.0203	13.1583	12.8252	14.1186	13.1286	13.8149	12.5643	13.7323	15.4272	14.9133	21.8006	12.1712	13.089	14.7177	21.7223	21.8981	21.1375	21.7615	12.9153	21.0182	21.4434	12.3649	13.2863	12.5353	8.45806	8.6396	12.6548	5.53389	9.85272	9.95848	8.68211	8.72688	0.36±0.18	1.23579	1.5774	1.39006	1.62975	1.51611	1.63616	1.71343	2.05435	1.54465	1.16134
38	A. (Miu.) sp. 1	12.7248	12.8819	12.1696	13.9844	13.9633	12.6927	12.1728	12.6927	12.307	12.3889	12.1202	12.5252	14.5783	13.9844	21.5129	10.1581	12.7872	12.5857	20.057	20.2308	19.4065	19.6507	10.8502	19.3742	19.7887	10.5961	11.8061	10.5133	7.88754	8.76211	6.89259	8.18976	2.10755	10.1203	7.18942	8.17435	9.041	0.15±0.16	1.45242	1.23449	1.57065	1.13289	1.64152	1.5041	2.13198	1.34056	1.21112
39	A. (Tru.) cf. truncatellus	8.30554	8.29202	6.24876	10.2219	10.2366	6.0782	6.10753	8.1175	6.41267	7.98728	6.91003	6.24684	9.18242	9.89074	21.7001	11.6872	13.8531	5.25009	20.8292	21.0055	21.4043	22.0611	12.6355	20.5563	21.1973	12.5654	13.1614	11.6778	11.1164	11.6778	13.0071	14.0349	12.0067	14.5378	10.7924	13.2795	13.138	12.0956	n/c	1.56562	0.720028	1.5285	1.27246	1.09191	2.09369	1.47208	1.60702
40	A. (Tru.) fontinalis	14.1103	13.9292	13.208	15.8121	15.2192	13.9292	14.1707	13.7362	14.3045	13.4324	13.7018	13.5684	15.8532	14.6818	21.2628	8.48595	10.9576	13.0863	19.7893	19.9646	21.008	21.2633	9.36709	19.7334	20.5809	8.81787	9.5309	8.83258	10.2361	10.7741	11.5692	11.9867	9.21287	13.0276	10.2446	11.8106	11.3333	8.76211	13.3523	n/c	1.69683	1.4691	1.61949	1.58269	2.07002	1.31424	1.4016
41	A. (Tru.) sp. 2	9.37482	9.53102	7.26338	10.4027	10.2366	7.42545	6.95264	9.35213	7.09411	9.22629	7.5938	7.26151	9.88494	10.0558	21.0479	12.815	14.0644	4.9306	20.8292	21.0055	20.7925	20.795	13.9791	20.3444	20.9827	13.7018	14.3176	12.8035	11.5211	12.2588	14.602	15.6137	12.7925	15.1603	12.4925	14.6628	14.2882	13.4539	3.30429	14.738	n/c	1.64482	1.30339	1.17044	2.00757	1.51322	1.7152
42	A. (Tru.) stecki	13.6255	13.7831	12.1329	15.2717	14.3171	12.847	12.1331	13.5901	12.4571	13.2854	12.4783	12.4897	15.2858	13.9526	20.7089	12.1847	14.6218	13.8804	20.7344	20.9121	18.8275	18.6518	12.3326	20.8907	21.1067	11.9946	13.3253	12.1985	10.706	11.2533	2.35232	11.8615	8.72247	11.9571	9.56251	9.9239	12.6643	7.56971	12.8252	11.5811	14.4241	0±0	1.64617	1.54475	2.06732	1.53652	1.54507
43	A. (Arr.) claviger	8.17524	8.33065	7.90818	3.78136	3.30429	7.99351	6.63664	8.15428	7.11472	8.01776	7.26593	7.99351	8.72648	5.09336	21.4128	15.627	16.5706	11.5535	21.2292	21.4056	22.4608	22.9259	16.2395	21.1672	21.5973	15.429	16.8161	15.416	13.3201	13.9051	15.5092	15.9369	14.6689	17.0492	13.2069	15.3971	15.0203	14.5419	9.54662	15.4424	9.7268	15.3252	n/c	1.04931	2.0642	1.70038	1.77701
44	A. (Arr.) maculator	2.50497	2.50105	4.61418	6.95446	6.96823	4.77237	4.96277	2.66131	4.61051	2.67387	5.4278	4.61514	5.27751	5.96429	21.5393	13.1845	14.8278	8.12809	20.4774	20.6548	21.0657	21.9611	12.6047	20.6345	21.0656	12.9937	14.1103	12.9823	11.697	11.8734	13.6133	14.6223	12.0708	15.3439	11.1204	13.6032	15.2538	12.3263	7.26593	13.7748	8.13401	13.0498	7.12747	n/c	2.12876	1.64772	1.75511
45	A. (Meg.) apetiolatus (red)	20.6518	20.6518	20.8183	21.397	20.9679	20.9982	20.6818	20.4373	20.7996	20.1526	20.5563	20.3883	21.2201	20.6016	0.30787	18.3633	20.3519	22.85	8.89086	9.05511	9.76093	9.57822	17.9696	8.69141	8.67639	19.3905	18.7066	18.5554	17.709	18.3083	19.86	21.3149	21.4292	22.1051	20.9827	20.4829	21.3854	21.0977	21.2825	20.8481	20.6345	20.5108	21.4292	21.122	n/c	1.9389	2.14722
46	A. (Meg.) buccinator	14.7855	14.6019	13.7029	16.697	16.1235	13.8724	14.4652	14.4092	14.5924	14.1068	14.2085	14.0644	15.2216	14.9695	19.9149	2.48089	6.20135	13.5212	19.7141	19.8872	18.0064	18.0379	5.2394	19.037	19.4485	4.23795	4.7344	2.32383	12.18	13.2976	12.4995	14.3442	11.1326	14.0992	11.4542	13.3854	13.2469	10.3088	12.1922	10.0319	13.1304	12.8706	16.5203	14.0752	19.5098	n/c	1.59784
47	A. (Miu.) infundibularis	15.8407	15.8284	14.297	16.202	15.6189	14.8361	13.7622	15.6304	14.4406	15.327	14.0574	14.6619	15.4487	15.226	22.7129	12.7423	13.8364	15.4693	19.61	19.7843	21.759	22.4196	13.125	19.137	19.9461	12.3699	13.4956	12.3699	9.87235	10.4199	12.5009	9.85678	9.54854	11.3927	9.88865	10.0225	8.35106	8.83954	13.8912	11.8281	14.8787	13.2297	16.5896	15.6548	22.2899	13.6474	n/c

### Sheet: Caption
Table. Estimates of Evolutionary Divergence over Sequence Pairs between Groups
The number of base substitutions per site from averaging over all sequence pairs between groups are shown. Standard error estimate(s) are shown above the diagonal. Analyses were conducted using the Kimura 2-parameter model [1]. This analysis involved 67 nucleotide sequences. All ambiguous positions were removed for each sequence pair (pairwise deletion option). There were a total of 660 positions…
1. Kimura M. (1980). A simple method for estimating evolutionary rate of base substitutions through comparative studies of nucleotide sequences. Journal of Molecular Evolution 16:111-120.
2. Kumar S., Stecher G., Li M., Knyaz C., and Tamura K. (2018). MEGA X: Molecular Evolutionary Genetics Analysis across computing platforms. Molecular Biology and Evolution 35:1547-1549.
Disclaimer: Although utmost care has been taken to ensure the correctness of the caption, the caption text is provided "as is" without any warranty of any kind. Authors advise the user to carefully check the caption prior to its use for any purpose and report any errors or problems to the authors immediately (www.megasoftware.net). In no event shall the authors and their employers be liable for a…
